# Seasonal connectivity of microbes and carbohydrates between ocean, atmosphere, and cryosphere in Kongsfjorden (Svalbard, Arctic Ocean)

**DOI:** 10.64898/2025.12.01.691664

**Authors:** Matthias Wietz, Manuela van Pinxteren, Heike M. Freese, Cathrin Spröer, Sebastian Zeppenfeld

## Abstract

The coupling between ocean and atmosphere across the strong seasonal gradients in the Arctic is poorly understood. Here, we explored the microbial and glycobiological connectivity between the sea surface microlayer (SML), the underlying seawater (ULW), snow, and aerosol particles in Kongsfjorden (Svalbard, 79°N) during autumn and spring. The marked overlap between marine and atmospheric microbiomes illustrates considerable sea-air transfer, linked to seasonally distinct environmental communities. For instance, *Polaribacter* and *Formosa* were aerosolized during the spring bloom, compared to *Colwellia* in autumn. Air-mass trajectories and microbial source tracking revealed a greater marine contribution in autumn, whereas spring aerosols were shaped by stronger winds and the cryosphere. Aerosol particles nonetheless contained numerous unique taxa, including Actinobacteria likely originating from terrestrial sources. Linking bacterial, microeukaryotic, carbohydrate, and meteorological dynamics established an overarching perspective across seasons and habitats, identifying four distinct ecosystem states. Genome-sequenced bacterial model isolates, representing key environmental populations, encode adaptive traits such as carotenoid and ectoine biosynthesis, supporting survival in the SML and atmospheric transfer. Comparison with time-series records from the nearby Fram Strait revealed that many aerosolized bacteria are consistent microbiome components; with implications for ecology and biogeochemistry across the wider Arctic.
