## Supplementary Table S1 for "Seasonal connectivity of microbes and carbohydrates between ocean, atmosphere, and cryosphere in Kongsfjorden (Svalbard, Arctic Ocean)"

### Sheet: metaBeluga
sample_title	sample	AWI_id	date	lat	lon	type	season	site	fraction	poreSize	locus_tag	read_fwd	read_rev	clip_id
Beluga_Aerosol-1	Aerosol-1	NYA-43	2021-09-30	78.9293	11.916	Aerosol	Autumn	Kongsfjorden	FL	0.2	16S	Svalbard_Aerosol_0point2_bact_S31_L001_R1_001.fastq.gz	Svalbard_Aerosol_0point2_bact_S31_L001_R2_001.fastq.gz	Svalbard_Aerosol_0point2_bact_clip
Beluga_Aerosol-2	Aerosol-2	NYA-44	2021-10-06	78.9293	11.916	Aerosol	Autumn	Kongsfjorden	FL	0.2	16S	Svalbard_Aerosol_3_bact_S21_L001_R1_001.fastq.gz	Svalbard_Aerosol_3_bact_S21_L001_R2_001.fastq.gz	Svalbard_Aerosol_3_bact_clip
Beluga_WW-2	WW-2	NYA-42	2021-09-29	78.9176	11.8947	Fogwater	Autumn	Kongsfjorden	FL	0.2	16S	Svalbard_WW2_0point2_bact_S11_L001_R1_001.fastq.gz	Svalbard_WW2_0point2_bact_S11_L001_R2_001.fastq.gz	Svalbard_WW2_0point2_bact_clip
Beluga_WW-2	WW-2	NYA-41	2021-09-29	78.9176	11.8947	Fogwater	Autumn	Kongsfjorden	PA	3	16S	Svalbard_WW2_3_bact_S1_L001_R1_001.fastq.gz	Svalbard_WW2_3_bact_S1_L001_R2_001.fastq.gz	Svalbard_WW2_3_bact_clip
Beluga_NK-1	NK-1	NK-1	NA	NA	NA	NK	Autumn	Kongsfjorden	NA	NA	16S	Savlbard_NK_25c_bact_S6_L001_R1_001.fastq.gz	Savlbard_NK_25c_bact_S6_L001_R2_001.fastq.gz	Savlbard_NK_25c_bact_clip
Beluga_NK-2	NK-2	NK-2	NA	NA	NA	NK	Autumn	Kongsfjorden	NA	NA	16S	Savlbard_NK_35c_bact_S16_L001_R1_001.fastq.gz	Savlbard_NK_35c_bact_S16_L001_R2_001.fastq.gz	Savlbard_NK_35c_bact_clip
Beluga_Bulk-1	Bulk-1	NYA-3	2021-09-28	78.9375	11.999	Seawater	Autumn	Kongsfjorden	FL	0.2	16S	Svalbard_Bulk-1_0point2_bact_S50_L001_R1_001.fastq.gz	Svalbard_Bulk-1_0point2_bact_S50_L001_R2_001.fastq.gz	Svalbard_Bulk-1_0point2_bact_clip
Beluga_Bulk-1	Bulk-1	NYA-1	2021-09-28	78.9375	11.999	Seawater	Autumn	Kongsfjorden	PA	3	16S	Svalbard_Bulk-1_3_bact_S40_L001_R1_001.fastq.gz	Svalbard_Bulk-1_3_bact_S40_L001_R2_001.fastq.gz	Svalbard_Bulk-1_3_bact_clip
Beluga_Bulk-2	Bulk-2	NYA-11	2021-09-29	78.9273	12.0087	Seawater	Autumn	Kongsfjorden	FL	0.2	16S	Svalbard_Bulk-2_0point2_bact_S70_L001_R1_001.fastq.gz	Svalbard_Bulk-2_0point2_bact_S70_L001_R2_001.fastq.gz	Svalbard_Bulk-2_0point2_bact_clip
Beluga_Bulk-2	Bulk-2	NYA-9	2021-09-29	78.9273	12.0087	Seawater	Autumn	Kongsfjorden	PA	3	16S	Svalbard_Bulk-2_3_bact_S60_L001_R1_001.fastq.gz	Svalbard_Bulk-2_3_bact_S60_L001_R2_001.fastq.gz	Svalbard_Bulk-2_3_bact_clip
Beluga_Bulk-3	Bulk-3	NYA-19	2021-09-29	78.9342	11.9293	Seawater	Autumn	Kongsfjorden	FL	0.2	16S	Svalbard_Bulk-3_0point2_bact_S12_L001_R1_001.fastq.gz	Svalbard_Bulk-3_0point2_bact_S12_L001_R2_001.fastq.gz	Svalbard_Bulk-3_0point2_bact_clip
Beluga_Bulk-3	Bulk-3	NYA-17	2021-09-29	78.9342	11.9293	Seawater	Autumn	Kongsfjorden	PA	3	16S	Svalbard_Bulk-3_3_bact_S2_L001_R1_001.fastq.gz	Svalbard_Bulk-3_3_bact_S2_L001_R2_001.fastq.gz	Svalbard_Bulk-3_3_bact_clip
Beluga_Bulk-4	Bulk-4	NYA-27	2021-10-02	78.9485	12.0798	Seawater	Autumn	Kongsfjorden	FL	0.2	16S	Svalbard_Bulk-4_0point2_bact_S32_L001_R1_001.fastq.gz	Svalbard_Bulk-4_0point2_bact_S32_L001_R2_001.fastq.gz	Svalbard_Bulk-4_0point2_bact_clip
Beluga_Bulk-4	Bulk-4	NYA-25	2021-10-02	78.9485	12.0798	Seawater	Autumn	Kongsfjorden	PA	3	16S	Svalbard_Bulk-4_3_bact_S22_L001_R1_001.fastq.gz	Svalbard_Bulk-4_3_bact_S22_L001_R2_001.fastq.gz	Svalbard_Bulk-4_3_bact_clip
Beluga_Bulk-5	Bulk-5	NYA-35	2021-10-02	78.9639	12.2023	Seawater	Autumn	Kongsfjorden	FL	0.2	16S	Svalbard_Bulk-5_0point2_bact_S51_L001_R1_001.fastq.gz	Svalbard_Bulk-5_0point2_bact_S51_L001_R2_001.fastq.gz	Svalbard_Bulk-5_0point2_bact_clip
Beluga_Bulk-5	Bulk-5	NYA-33	2021-10-02	78.9639	12.2023	Seawater	Autumn	Kongsfjorden	PA	3	16S	Svalbard_Bulk-5_3_bact_S41_L001_R1_001.fastq.gz	Svalbard_Bulk-5_3_bact_S41_L001_R2_001.fastq.gz	Svalbard_Bulk-5_3_bact_clip
Beluga_SML-1	SML-1	NYA-7	2021-09-28	78.9375	11.999	SML	Autumn	Kongsfjorden	FL	0.2	16S	Svalbard_SML-1_0point2_bact_S71_L001_R1_001.fastq.gz	Svalbard_SML-1_0point2_bact_S71_L001_R2_001.fastq.gz	Svalbard_SML-1_0point2_bact_clip
Beluga_SML-1	SML-1	NYA-5	2021-09-28	78.9375	11.999	SML	Autumn	Kongsfjorden	PA	3	16S	Svalbard_SML-1_3_bact_S61_L001_R1_001.fastq.gz	Svalbard_SML-1_3_bact_S61_L001_R2_001.fastq.gz	Svalbard_SML-1_3_bact_clip
Beluga_SML-2	SML-2	NYA-15	2021-09-29	78.9273	12.0087	SML	Autumn	Kongsfjorden	FL	0.2	16S	Svalbard_SML-2_0point2_bact_S13_L001_R1_001.fastq.gz	Svalbard_SML-2_0point2_bact_S13_L001_R2_001.fastq.gz	Svalbard_SML-2_0point2_bact_clip
Beluga_SML-2	SML-2	NYA-13	2021-09-29	78.9273	12.0087	SML	Autumn	Kongsfjorden	PA	3	16S	Svalbard_SML-2_3_bact_S3_L001_R1_001.fastq.gz	Svalbard_SML-2_3_bact_S3_L001_R2_001.fastq.gz	Svalbard_SML-2_3_bact_clip
Beluga_SML-3	SML-3	NYA-23	2021-09-29	78.9342	11.9293	SML	Autumn	Kongsfjorden	FL	0.2	16S	Svalbard_SML-3_0point2_bact_S33_L001_R1_001.fastq.gz	Svalbard_SML-3_0point2_bact_S33_L001_R2_001.fastq.gz	Svalbard_SML-3_0point2_bact_clip
Beluga_SML-3	SML-3	NYA-21	2021-09-29	78.9342	11.9293	SML	Autumn	Kongsfjorden	PA	3	16S	Svalbard_SML-3_3_bact_S23_L001_R1_001.fastq.gz	Svalbard_SML-3_3_bact_S23_L001_R2_001.fastq.gz	Svalbard_SML-3_3_bact_clip
Beluga_SML-4	SML-4	NYA-31	2021-10-02	78.9485	12.0798	SML	Autumn	Kongsfjorden	FL	0.2	16S	Svalbard_SML-4_0point2_bact_S52_L001_R1_001.fastq.gz	Svalbard_SML-4_0point2_bact_S52_L001_R2_001.fastq.gz	Svalbard_SML-4_0point2_bact_clip
Beluga_SML-4	SML-4	NYA-29	2021-10-02	78.9485	12.0798	SML	Autumn	Kongsfjorden	PA	3	16S	Svalbard_SML-4_3_bact_S42_L001_R1_001.fastq.gz	Svalbard_SML-4_3_bact_S42_L001_R2_001.fastq.gz	Svalbard_SML-4_3_bact_clip
Beluga_SML-5	SML-5	NYA-39	2021-10-02	78.9639	12.2023	SML	Autumn	Kongsfjorden	FL	0.2	16S	Svalbard_SML-5_0point2_bact_S72_L001_R1_001.fastq.gz	Svalbard_SML-5_0point2_bact_S72_L001_R2_001.fastq.gz	Svalbard_SML-5_0point2_bact_clip
Beluga_SML-5	SML-5	NYA-37	2021-10-02	78.9639	12.2023	SML	Autumn	Kongsfjorden	PA	3	16S	Svalbard_SML-5_3_bact_S62_L001_R1_001.fastq.gz	Svalbard_SML-5_3_bact_S62_L001_R2_001.fastq.gz	Svalbard_SML-5_3_bact_clip
Beluga_Aerosol-1	Aerosol-1	NYA-43	2021-09-30	78.9293	11.916	Aerosol	Autumn	Kongsfjorden	FL	0.2	18S	Aerosol-1-EUK_S18_L001_R1_001.fastq.gz	Aerosol-1-EUK_S18_L001_R2_001.fastq.gz	Aerosol-1-EUK_clip
Beluga_Aerosol-2	Aerosol-2	NYA-44	2021-10-06	78.9293	11.916	Aerosol	Autumn	Kongsfjorden	FL	0.2	18S	Aerosol-2-EUK_S25_L001_R1_001.fastq.gz	Aerosol-2-EUK_S25_L001_R2_001.fastq.gz	Aerosol-2-EUK_clip
Beluga_WW-2	WW-2	NYA-42	2021-09-29	78.9176	11.8947	Fogwater	Autumn	Kongsfjorden	FL	0.2	18S	WW2-0point2-EUK_S11_L001_R1_001.fastq.gz	WW2-0point2-EUK_S11_L001_R2_001.fastq.gz	WW2-0point2-EUK_clip
Beluga_WW-2	WW-2	NYA-41	2021-09-29	78.9176	11.8947	Fogwater	Autumn	Kongsfjorden	PA	3	18S	WW2-3qm-EUK_S4_L001_R1_001.fastq.gz	WW2-3qm-EUK_S4_L001_R2_001.fastq.gz	WW2-3qm-EUK_clip
Beluga_NK-3	NK-3	NK-3	NA	NA	NA	NK	Autumn	Kongsfjorden	NA	NA	18S	Savlbard_NK_25c_EUK_S26_L001_R1_001.fastq.gz	Savlbard_NK_25c_EUK_S26_L001_R2_001.fastq.gz	Savlbard_NK_25c_EUK_clip
Beluga_NK-4	NK-4	NK-4	NA	NA	NA	NK	Autumn	Kongsfjorden	NA	NA	18S	Svalbard-neg-35c_S32_L001_R1_001.fastq.gz	Svalbard-neg-35c_S32_L001_R2_001.fastq.gz	Svalbard-neg-35c_clip
Beluga_Bulk-1	Bulk-1	NYA-3	2021-09-28	78.9375	11.999	Seawater	Autumn	Kongsfjorden	FL	0.2	18S	Svalbard_Bulk-1_0point2_EUK_S55_L001_R1_001.fastq.gz	Svalbard_Bulk-1_0point2_EUK_S55_L001_R2_001.fastq.gz	Svalbard_Bulk-1_0point2_EUK_clip
Beluga_Bulk-1	Bulk-1	NYA-1	2021-09-28	78.9375	11.999	Seawater	Autumn	Kongsfjorden	PA	3	18S	Svalbard_Bulk-1_3_EUK_S45_L001_R1_001.fastq.gz	Svalbard_Bulk-1_3_EUK_S45_L001_R2_001.fastq.gz	Svalbard_Bulk-1_3_EUK_clip
Beluga_Bulk-2	Bulk-2	NYA-11	2021-09-29	78.9273	12.0087	Seawater	Autumn	Kongsfjorden	FL	0.2	18S	Svalbard_Bulk-2_0point2_EUK_S75_L001_R1_001.fastq.gz	Svalbard_Bulk-2_0point2_EUK_S75_L001_R2_001.fastq.gz	Svalbard_Bulk-2_0point2_EUK_clip
Beluga_Bulk-2	Bulk-2	NYA-9	2021-09-29	78.9273	12.0087	Seawater	Autumn	Kongsfjorden	PA	3	18S	Svalbard_Bulk-2_3_EUK_S65_L001_R1_001.fastq.gz	Svalbard_Bulk-2_3_EUK_S65_L001_R2_001.fastq.gz	Svalbard_Bulk-2_3_EUK_clip
Beluga_Bulk-3	Bulk-3	NYA-19	2021-09-29	78.9342	11.9293	Seawater	Autumn	Kongsfjorden	FL	0.2	18S	Svalbard_Bulk-3_0point2_EUK_S17_L001_R1_001.fastq.gz	Svalbard_Bulk-3_0point2_EUK_S17_L001_R2_001.fastq.gz	Svalbard_Bulk-3_0point2_EUK_clip
Beluga_Bulk-3	Bulk-3	NYA-17	2021-09-29	78.9342	11.9293	Seawater	Autumn	Kongsfjorden	PA	3	18S	Svalbard_Bulk-3_3_EUK_S7_L001_R1_001.fastq.gz	Svalbard_Bulk-3_3_EUK_S7_L001_R2_001.fastq.gz	Svalbard_Bulk-3_3_EUK_clip
Beluga_Bulk-4	Bulk-4	NYA-27	2021-10-02	78.9485	12.0798	Seawater	Autumn	Kongsfjorden	FL	0.2	18S	Svalbard_Bulk-4_0point2_EUK_S36_L001_R1_001.fastq.gz	Svalbard_Bulk-4_0point2_EUK_S36_L001_R2_001.fastq.gz	Svalbard_Bulk-4_0point2_EUK_clip
Beluga_Bulk-4	Bulk-4	NYA-25	2021-10-02	78.9485	12.0798	Seawater	Autumn	Kongsfjorden	PA	3	18S	Svalbard_Bulk-4_3_EUK_S27_L001_R1_001.fastq.gz	Svalbard_Bulk-4_3_EUK_S27_L001_R2_001.fastq.gz	Svalbard_Bulk-4_3_EUK_clip
Beluga_Bulk-5	Bulk-5	NYA-35	2021-10-02	78.9639	12.2023	Seawater	Autumn	Kongsfjorden	FL	0.2	18S	Svalbard_Bulk-5_0point2_EUK_S56_L001_R1_001.fastq.gz	Svalbard_Bulk-5_0point2_EUK_S56_L001_R2_001.fastq.gz	Svalbard_Bulk-5_0point2_EUK_clip
Beluga_Bulk-5	Bulk-5	NYA-33	2021-10-02	78.9639	12.2023	Seawater	Autumn	Kongsfjorden	PA	3	18S	Svalbard_Bulk-5_3_EUK_S46_L001_R1_001.fastq.gz	Svalbard_Bulk-5_3_EUK_S46_L001_R2_001.fastq.gz	Svalbard_Bulk-5_3_EUK_clip
Beluga_SML-1	SML-1	NYA-7	2021-09-28	78.9375	11.999	SML	Autumn	Kongsfjorden	FL	0.2	18S	Svalbard_SML-1_0point2_EUK_S76_L001_R1_001.fastq.gz	Svalbard_SML-1_0point2_EUK_S76_L001_R2_001.fastq.gz	Svalbard_SML-1_0point2_EUK_clip
Beluga_SML-1	SML-1	NYA-5	2021-09-28	78.9375	11.999	SML	Autumn	Kongsfjorden	PA	3	18S	Svalbard_SML-1_3_EUK_S66_L001_R1_001.fastq.gz	Svalbard_SML-1_3_EUK_S66_L001_R2_001.fastq.gz	Svalbard_SML-1_3_EUK_clip
Beluga_SML-2	SML-2	NYA-15	2021-09-29	78.9273	12.0087	SML	Autumn	Kongsfjorden	FL	0.2	18S	Svalbard_SML-2_0point2_EUK_S18_L001_R1_001.fastq.gz	Svalbard_SML-2_0point2_EUK_S18_L001_R2_001.fastq.gz	Svalbard_SML-2_0point2_EUK_clip
Beluga_SML-2	SML-2	NYA-13	2021-09-29	78.9273	12.0087	SML	Autumn	Kongsfjorden	PA	3	18S	Svalbard_SML-2_3_EUK_S8_L001_R1_001.fastq.gz	Svalbard_SML-2_3_EUK_S8_L001_R2_001.fastq.gz	Svalbard_SML-2_3_EUK_clip
Beluga_SML-3	SML-3	NYA-23	2021-09-29	78.9342	11.9293	SML	Autumn	Kongsfjorden	FL	0.2	18S	Svalbard_SML-3_0point2_EUK_S37_L001_R1_001.fastq.gz	Svalbard_SML-3_0point2_EUK_S37_L001_R2_001.fastq.gz	Svalbard_SML-3_0point2_EUK_clip
Beluga_SML-3	SML-3	NYA-21	2021-09-29	78.9342	11.9293	SML	Autumn	Kongsfjorden	PA	3	18S	Svalbard_SML-3_3_EUK_S28_L001_R1_001.fastq.gz	Svalbard_SML-3_3_EUK_S28_L001_R2_001.fastq.gz	Svalbard_SML-3_3_EUK_clip
Beluga_SML-4	SML-4	NYA-31	2021-10-02	78.9485	12.0798	SML	Autumn	Kongsfjorden	FL	0.2	18S	Svalbard_SML-4_0point2_EUK_S57_L001_R1_001.fastq.gz	Svalbard_SML-4_0point2_EUK_S57_L001_R2_001.fastq.gz	Svalbard_SML-4_0point2_EUK_clip
Beluga_SML-4	SML-4	NYA-29	2021-10-02	78.9485	12.0798	SML	Autumn	Kongsfjorden	PA	3	18S	Svalbard_SML-4_3_EUK_S47_L001_R1_001.fastq.gz	Svalbard_SML-4_3_EUK_S47_L001_R2_001.fastq.gz	Svalbard_SML-4_3_EUK_clip
Beluga_SML-5	SML-5	NYA-39	2021-10-02	78.9639	12.2023	SML	Autumn	Kongsfjorden	FL	0.2	18S	Svalbard_SML-5_0point2_EUK_S77_L001_R1_001.fastq.gz	Svalbard_SML-5_0point2_EUK_S77_L001_R2_001.fastq.gz	Svalbard_SML-5_0point2_EUK_clip
Beluga_SML-5	SML-5	NYA-37	2021-10-02	78.9639	12.2023	SML	Autumn	Kongsfjorden	PA	3	18S	Svalbard_SML-5_3_EUK_S67_L001_R1_001.fastq.gz	Svalbard_SML-5_3_EUK_S67_L001_R2_001.fastq.gz	Svalbard_SML-5_3_EUK_clip
Beluga_Aerosol-3	Aerosol-3	NYA-93	2021-10-11 10:50:00	78.9293	11.916	Aerosol	Autumn	Kongsfjorden	FL	0.2	16S	Svalbard-Aerosol3-35c-bact_S4_L001_R1_001.fastq.gz	Svalbard-Aerosol3-35c-bact_S4_L001_R2_001.fastq.gz	Svalbard-Aerosol3-35c-bact_clip
Beluga_Aerosol-4	Aerosol-4	NYA-94	2021-10-18 10:30:00	78.9293	11.916	Aerosol	Autumn	Kongsfjorden	FL	0.2	16S	Svalbard-Aerosol4-35c-bact_S16_L001_R1_001.fastq.gz	Svalbard-Aerosol4-35c-bact_S16_L001_R2_001.fastq.gz	Svalbard-Aerosol4-35c-bact_clip
Beluga_Aerosol-6	Aerosol-6	NYA-95	2021-10-30 14:03:00	78.9293	11.916	Aerosol	Autumn	Kongsfjorden	FL	0.2	16S	Svalbard-Aerosol5-35c-bact_S28_L001_R1_001.fastq.gz	Svalbard-Aerosol5-35c-bact_S28_L001_R2_001.fastq.gz	Svalbard-Aerosol5-35c-bact_clip
Beluga_Aerosol-8	Aerosol-8	NYA-96	2022-05-05 10:11:00	78.9293	11.916	Aerosol	Spring	Kongsfjorden	FL	0.2	16S	Svalbard-Aerosol8-35c-bact_S40_L001_R1_001.fastq.gz	Svalbard-Aerosol8-35c-bact_S40_L001_R2_001.fastq.gz	Svalbard-Aerosol8-35c-bact_clip
Beluga_Aerosol-9	Aerosol-9	NYA-97	2022-05-09 14:00:00	78.9293	11.916	Aerosol	Spring	Kongsfjorden	FL	0.2	16S	Svalbard-Aerosol9-35c-bact_S52_L001_R1_001.fastq.gz	Svalbard-Aerosol9-35c-bact_S52_L001_R2_001.fastq.gz	Svalbard-Aerosol9-35c-bact_clip
Beluga_Aerosol-10	Aerosol-10	NYA-98	2022-05-14 14:00:00	78.9293	11.916	Aerosol	Spring	Kongsfjorden	FL	0.2	16S	Svalbard-Aerosol10-35c-bact_S64_L001_R1_001.fastq.gz	Svalbard-Aerosol10-35c-bact_S64_L001_R2_001.fastq.gz	Svalbard-Aerosol10-35c-bact_clip
Beluga_Blank-1	blank-1	NYA-115	NA	NA	NA	NK	Spring	Kongsfjorden	FL	0.2	16S	Svalbard-Blank1-35c-bact_S77_L001_R1_001.fastq.gz	Svalbard-Blank1-35c-bact_S77_L001_R2_001.fastq.gz	Svalbard-Blank1-35c-bact_clip
Beluga_Blank-2	blank-2	NYA-116	NA	NA	NA	NK	Spring	Kongsfjorden	FL	0.2	16S	Svalbard-Blank2-35c-bact_S89_L001_R1_001.fastq.gz	Svalbard-Blank2-35c-bact_S89_L001_R2_001.fastq.gz	Svalbard-Blank2-35c-bact_clip
Beluga_NK-4	NK-5	NK-5	NA	NA	NA	NK	Spring	Kongsfjorden	NA	NA	16S	Svalbard-NK-25c-bact_S6_L001_R1_001.fastq.gz	Svalbard-NK-25c-bact_S6_L001_R2_001.fastq.gz	Svalbard-NK-25c-bact_clip
Beluga_NK-5	NK-6	NK-6	NA	NA	NA	NK	Spring	Kongsfjorden	NA	NA	16S	Svalbard-NK-35c-bact_S18_L001_R1_001.fastq.gz	Svalbard-NK-35c-bact_S18_L001_R2_001.fastq.gz	Svalbard-NK-35c-bact_clip
Beluga_Bulk-6	Bulk-6	NYA-45	2022-05-04 11:36:00	78.9327	11.9684	Seawater	Spring	Kongsfjorden	PA	3	16S	Svalbard-Bulk-6-3-bact_S1_L001_R1_001.fastq.gz	Svalbard-Bulk-6-3-bact_S1_L001_R2_001.fastq.gz	Svalbard-Bulk-6-3-bact_clip
Beluga_Bulk-6	Bulk-6	NYA-47	2022-05-04 11:36:00	78.9327	11.9684	Seawater	Spring	Kongsfjorden	FL	0.2	16S	Svalbard-Bulk-6-0point2-bact_S13_L001_R1_001.fastq.gz	Svalbard-Bulk-6-0point2-bact_S13_L001_R2_001.fastq.gz	Svalbard-Bulk-6-0point2-bact_clip
Beluga_Bulk-7	Bulk-7	NYA-53	2022-05-04 11:59:00	78.953	11.918	Seawater	Spring	Kongsfjorden	PA	3	16S	Svalbard-Bulk-7-3-bact_S49_L001_R1_001.fastq.gz	Svalbard-Bulk-7-3-bact_S49_L001_R2_001.fastq.gz	Svalbard-Bulk-7-3-bact_clip
Beluga_Bulk-7	Bulk-7	NYA-55	2022-05-04 11:59:00	78.953	11.918	Seawater	Spring	Kongsfjorden	FL	0.2	16S	Svalbard-Bulk-7-0point2-bact_S61_L001_R1_001.fastq.gz	Svalbard-Bulk-7-0point2-bact_S61_L001_R2_001.fastq.gz	Svalbard-Bulk-7-0point2-bact_clip
Beluga_Bulk-8	Bulk-8	NYA-61	2022-05-06 14:04:00	78.9222	12.1163	Seawater	Spring	Kongsfjorden	PA	3	16S	Svalbard-Bulk-8-3-bact_S2_L001_R1_001.fastq.gz	Svalbard-Bulk-8-3-bact_S2_L001_R2_001.fastq.gz	Svalbard-Bulk-8-3-bact_clip
Beluga_Bulk-8	Bulk-8	NYA-63	2022-05-06 14:04:00	78.9222	12.1163	Seawater	Spring	Kongsfjorden	FL	0.2	16S	Svalbard-Bulk-8-0point2-bact_S14_L001_R1_001.fastq.gz	Svalbard-Bulk-8-0point2-bact_S14_L001_R2_001.fastq.gz	Svalbard-Bulk-8-0point2-bact_clip
Beluga_Bulk-9	Bulk-9	NYA-69	2022-05-06 14:36:00	78.9347	12.1556	Seawater	Spring	Kongsfjorden	PA	3	16S	Svalbard-Bulk-9-3-bact_S50_L001_R1_001.fastq.gz	Svalbard-Bulk-9-3-bact_S50_L001_R2_001.fastq.gz	Svalbard-Bulk-9-3-bact_clip
Beluga_Bulk-9	Bulk-9	NYA-71	2022-05-06 14:36:00	78.9347	12.1556	Seawater	Spring	Kongsfjorden	FL	0.2	16S	Svalbard-Bulk-9-0point2-bact_S62_L001_R1_001.fastq.gz	Svalbard-Bulk-9-0point2-bact_S62_L001_R2_001.fastq.gz	Svalbard-Bulk-9-0point2-bact_clip
Beluga_Bulk-10	Bulk-10	NYA-77	2022-05-11 13:45:00	78.98	12.341	Seawater	Spring	Kongsfjorden	PA	3	16S	Svalbard-Bulk-10-3-bact_S3_L001_R1_001.fastq.gz	Svalbard-Bulk-10-3-bact_S3_L001_R2_001.fastq.gz	Svalbard-Bulk-10-3-bact_clip
Beluga_Bulk-10	Bulk-10	NYA-79	2022-05-11 13:45:00	78.98	12.341	Seawater	Spring	Kongsfjorden	FL	0.2	16S	Svalbard-Bulk-10-0point2-bact_S15_L001_R1_001.fastq.gz	Svalbard-Bulk-10-0point2-bact_S15_L001_R2_001.fastq.gz	Svalbard-Bulk-10-0point2-bact_clip
Beluga_Bulk-11	Bulk-11	NYA-85	2022-05-12 15:46:00	78.9001	12.3413	Seawater	Spring	Kongsfjorden	PA	3	16S	Svalbard-Bulk-11-3-bact_S51_L001_R1_001.fastq.gz	Svalbard-Bulk-11-3-bact_S51_L001_R2_001.fastq.gz	Svalbard-Bulk-11-3-bact_clip
Beluga_Bulk-11	Bulk-11	NYA-87	2022-05-12 15:46:00	78.9001	12.3413	Seawater	Spring	Kongsfjorden	FL	0.2	16S	Svalbard-Bulk-11-0point2-bact_S63_L001_R1_001.fastq.gz	Svalbard-Bulk-11-0point2-bact_S63_L001_R2_001.fastq.gz	Svalbard-Bulk-11-0point2-bact_clip
Beluga_Alge7	Alge7_25cyc	NYA-99	2022-05-04 11:59:00	78.953	11.918	Algae	Spring	Kongsfjorden	PA	3	16S	Svalbard-Alge7-3-25c-bact_S36_L001_R1_001.fastq.gz	Svalbard-Alge7-3-25c-bact_S36_L001_R2_001.fastq.gz	Svalbard-Alge7-3-25c-bact_clip
Beluga_Alge7	Alge7_25cyc	NYA-100	2022-05-04 11:59:00	78.953	11.918	Algae	Spring	Kongsfjorden	FL	0.2	16S	Svalbard-Alge7-0point2-25c-bact_S48_L001_R1_001.fastq.gz	Svalbard-Alge7-0point2-25c-bact_S48_L001_R2_001.fastq.gz	Svalbard-Alge7-0point2-25c-bact_clip
Beluga_Alge7	Alge7_35cyc	NYA-101	2022-05-04 11:59:00	78.953	11.918	Algae	Spring	Kongsfjorden	PA	3	16S	Svalbard-Alge7-3-35c-bact_S76_L001_R1_001.fastq.gz	Svalbard-Alge7-3-35c-bact_S76_L001_R2_001.fastq.gz	Svalbard-Alge7-3-35c-bact_clip
Beluga_Alge7	Alge7_35cyc	NYA-102	2022-05-04 11:59:00	78.953	11.918	Algae	Spring	Kongsfjorden	FL	0.2	16S	Svalbard-Alge7-0point2-35c-bact_S88_L001_R1_001.fastq.gz	Svalbard-Alge7-0point2-35c-bact_S88_L001_R2_001.fastq.gz	Svalbard-Alge7-0point2-35c-bact_clip
Beluga_SML-6	SML-6	NYA-49	2022-05-04 11:36:00	78.9327	11.9684	SML	Spring	Kongsfjorden	PA	3	16S	Svalbard-SML-6-3-bact_S25_L001_R1_001.fastq.gz	Svalbard-SML-6-3-bact_S25_L001_R2_001.fastq.gz	Svalbard-SML-6-3-bact_clip
Beluga_SML-6	SML-6	NYA-51	2022-05-04 11:36:00	78.9327	11.9684	SML	Spring	Kongsfjorden	FL	0.2	16S	Svalbard-SML-6-0point2-bact_S37_L001_R1_001.fastq.gz	Svalbard-SML-6-0point2-bact_S37_L001_R2_001.fastq.gz	Svalbard-SML-6-0point2-bact_clip
Beluga_SML-7	SML-7	NYA-57	2022-05-04 11:59:00	78.953	11.918	SML	Spring	Kongsfjorden	PA	3	16S	Svalbard-SML-7-3-bact_S73_L001_R1_001.fastq.gz	Svalbard-SML-7-3-bact_S73_L001_R2_001.fastq.gz	Svalbard-SML-7-3-bact_clip
Beluga_SML-7	SML-7	NYA-59	2022-05-04 11:59:00	78.953	11.918	SML	Spring	Kongsfjorden	FL	0.2	16S	Svalbard-SML-7-0point2-bact_S85_L001_R1_001.fastq.gz	Svalbard-SML-7-0point2-bact_S85_L001_R2_001.fastq.gz	Svalbard-SML-7-0point2-bact_clip
Beluga_SML-8	SML-8	NYA-65	2022-05-06 14:04:00	78.9222	12.1163	SML	Spring	Kongsfjorden	PA	3	16S	Svalbard-SML-8-3-bact_S26_L001_R1_001.fastq.gz	Svalbard-SML-8-3-bact_S26_L001_R2_001.fastq.gz	Svalbard-SML-8-3-bact_clip
Beluga_SML-8	SML-8	NYA-67	2022-05-06 14:04:00	78.9222	12.1163	SML	Spring	Kongsfjorden	FL	0.2	16S	Svalbard-SML-8-0point2-bact_S38_L001_R1_001.fastq.gz	Svalbard-SML-8-0point2-bact_S38_L001_R2_001.fastq.gz	Svalbard-SML-8-0point2-bact_clip
Beluga_SML-9	SML-9	NYA-73	2022-05-06 14:36:00	78.9347	12.1556	SML	Spring	Kongsfjorden	PA	3	16S	Svalbard-SML-9-3-bact_S74_L001_R1_001.fastq.gz	Svalbard-SML-9-3-bact_S74_L001_R2_001.fastq.gz	Svalbard-SML-9-3-bact_clip
Beluga_SML-9	SML-9	NYA-75	2022-05-06 14:36:00	78.9347	12.1556	SML	Spring	Kongsfjorden	FL	0.2	16S	Svalbard-SML-9-0point2-bact_S86_L001_R1_001.fastq.gz	Svalbard-SML-9-0point2-bact_S86_L001_R2_001.fastq.gz	Svalbard-SML-9-0point2-bact_clip
Beluga_SML-10	SML-10	NYA-81	2022-05-11 13:45:00	78.98	12.341	SML	Spring	Kongsfjorden	PA	3	16S	Svalbard-SML-10-3-bact_S27_L001_R1_001.fastq.gz	Svalbard-SML-10-3-bact_S27_L001_R2_001.fastq.gz	Svalbard-SML-10-3-bact_clip
Beluga_SML-10	SML-10	NYA-83	2022-05-11 13:45:00	78.98	12.341	SML	Spring	Kongsfjorden	FL	0.2	16S	Svalbard-SML-10-0point2-bact_S39_L001_R1_001.fastq.gz	Svalbard-SML-10-0point2-bact_S39_L001_R2_001.fastq.gz	Svalbard-SML-10-0point2-bact_clip
Beluga_SML-11	SML-11	NYA-89	2022-05-12 15:46:00	78.9001	12.3413	SML	Spring	Kongsfjorden	PA	3	16S	Svalbard-SML-11-3-bact_S75_L001_R1_001.fastq.gz	Svalbard-SML-11-3-bact_S75_L001_R2_001.fastq.gz	Svalbard-SML-11-3-bact_clip
Beluga_SML-11	SML-11	NYA-91	2022-05-12 15:46:00	78.9001	12.3413	SML	Spring	Kongsfjorden	FL	0.2	16S	Svalbard-SML-11-0point2-bact_S87_L001_R1_001.fastq.gz	Svalbard-SML-11-0point2-bact_S87_L001_R2_001.fastq.gz	Svalbard-SML-11-0point2-bact_clip
Beluga_Snow-1	Snow-1	NYA-104	2022-05-08 13:30:00	78.921	11.923	Snow	Spring	Kongsfjorden	PA	3	16S	Svalbard-Snow-1-3-35c-bact_S5_L001_R1_001.fastq.gz	Svalbard-Snow-1-3-35c-bact_S5_L001_R2_001.fastq.gz	Svalbard-Snow-1-3-35c-bact_clip
Beluga_Snow-1	Snow-1	NYA-106	2022-05-08 13:30:00	78.921	11.923	Snow	Spring	Kongsfjorden	FL	0.2	16S	Svalbard-Snow-1-0point2-35c-bact_S17_L001_R1_001.fastq.gz	Svalbard-Snow-1-0point2-35c-bact_S17_L001_R2_001.fastq.gz	Svalbard-Snow-1-0point2-35c-bact_clip
Beluga_Snow-2	Snow-2	NYA-108	2022-05-10 16:00:00	78.9176	11.8942	Snow	Spring	Kongsfjorden	PA	3	16S	Svalbard-Snow-2-3-35c-bact_S29_L001_R1_001.fastq.gz	Svalbard-Snow-2-3-35c-bact_S29_L001_R2_001.fastq.gz	Svalbard-Snow-2-3-35c-bact_clip
Beluga_Snow-2	Snow-2	NYA-110	2022-05-10 16:00:00	78.9176	11.8942	Snow	Spring	Kongsfjorden	FL	0.2	16S	Svalbard-Snow-2-0point2-35c-bact_S41_L001_R1_001.fastq.gz	Svalbard-Snow-2-0point2-35c-bact_S41_L001_R2_001.fastq.gz	Svalbard-Snow-2-0point2-35c-bact_clip
Beluga_Snow-3	Snow-3	NYA-112	2022-05-13 09:30:00	78.9176	11.8942	Snow	Spring	Kongsfjorden	PA	3	16S	Svalbard-Snow-3-3-35c-bact_S53_L001_R1_001.fastq.gz	Svalbard-Snow-3-3-35c-bact_S53_L001_R2_001.fastq.gz	Svalbard-Snow-3-3-35c-bact_clip
Beluga_Snow-3	Snow-3	NYA-114	2022-05-13 09:30:00	78.9176	11.8942	Snow	Spring	Kongsfjorden	FL	0.2	16S	Svalbard-Snow-3-0point2-35c-bact_S65_L001_R1_001.fastq.gz	Svalbard-Snow-3-0point2-35c-bact_S65_L001_R2_001.fastq.gz	Svalbard-Snow-3-0point2-35c-bact_clip
Beluga_Aerosol-3	Aerosol-3	NYA-93	2021-10-11 10:50:00	78.9293	11.916	Aerosol	Autumn	Kongsfjorden	FL	0.2	18S	Svalbard-Aerosol3-35c-EUK_S10_L001_R1_001.fastq.gz	Svalbard-Aerosol3-35c-EUK_S10_L001_R2_001.fastq.gz	Svalbard-Aerosol3-35c-EUK_clip
Beluga_Aerosol-4	Aerosol-4	NYA-94	2021-10-18 10:30:00	78.9293	11.916	Aerosol	Autumn	Kongsfjorden	FL	0.2	18S	Svalbard-Aerosol4-35c-EUK_S22_L001_R1_001.fastq.gz	Svalbard-Aerosol4-35c-EUK_S22_L001_R2_001.fastq.gz	Svalbard-Aerosol4-35c-EUK_clip
Beluga_Aerosol-5	Aerosol-5	NYA-95	2021-10-30 14:03:00	78.9293	11.916	Aerosol	Autumn	Kongsfjorden	FL	0.2	18S	Svalbard-Aerosol5-35c-EUK_S34_L001_R1_001.fastq.gz	Svalbard-Aerosol5-35c-EUK_S34_L001_R2_001.fastq.gz	Svalbard-Aerosol5-35c-EUK_clip
Beluga_Aerosol-8	Aerosol-8	NYA-96	2022-05-05 10:11:00	78.9293	11.916	Aerosol	Spring	Kongsfjorden	FL	0.2	18S	Svalbard-Aerosol8-35c-EUK_S46_L001_R1_001.fastq.gz	Svalbard-Aerosol8-35c-EUK_S46_L001_R2_001.fastq.gz	Svalbard-Aerosol8-35c-EUK_clip
Beluga_Aerosol-9	Aerosol-9	NYA-97	2022-05-09 14:00:00	78.9293	11.916	Aerosol	Spring	Kongsfjorden	FL	0.2	18S	Svalbard-Aerosol9-35c-EUK_S58_L001_R1_001.fastq.gz	Svalbard-Aerosol9-35c-EUK_S58_L001_R2_001.fastq.gz	Svalbard-Aerosol9-35c-EUK_clip
Beluga_Aerosol-10	Aerosol-10	NYA-98	2022-05-14 14:00:00	78.9293	11.916	Aerosol	Spring	Kongsfjorden	FL	0.2	18S	Svalbard-Aerosol10-35c-EUK_S70_L001_R1_001.fastq.gz	Svalbard-Aerosol10-35c-EUK_S70_L001_R2_001.fastq.gz	Svalbard-Aerosol10-35c-EUK_clip
Beluga_Blank-1	blank-1	NYA-115	NA	NA	NA	NK	Spring	Kongsfjorden	FL	0.2	18S	Svalbard-Blank1-35c-EUK_S83_L001_R1_001.fastq.gz	Svalbard-Blank1-35c-EUK_S83_L001_R2_001.fastq.gz	Svalbard-Blank1-35c-EUK_clip
Beluga_Blank-2	blank-2	NYA-116	NA	NA	NA	NK	Spring	Kongsfjorden	FL	0.2	18S	Svalbard-Blank2-35c-EUK_S95_L001_R1_001.fastq.gz	Svalbard-Blank2-35c-EUK_S95_L001_R2_001.fastq.gz	Svalbard-Blank2-35c-EUK_clip
Beluga_NK-7	NK-7	NK-7	NA	NA	NA	NK	Spring	Kongsfjorden	NA	NA	18S	Svalbard-NK-25c-EUK_S12_L001_R1_001.fastq.gz	Svalbard-NK-25c-EUK_S12_L001_R2_001.fastq.gz	Svalbard-NK-25c-EUK_clip
Beluga_NK-8	NK-8	NK-8	NA	NA	NA	NK	Spring	Kongsfjorden	NA	NA	18S	Svalbard-NK-35c-EUK_S24_L001_R1_001.fastq.gz	Svalbard-NK-35c-EUK_S24_L001_R2_001.fastq.gz	Svalbard-NK-35c-EUK_clip
Beluga_Bulk-6	Bulk-6	NYA-45	2022-05-04 11:36:00	78.9327	11.9684	Seawater	Spring	Kongsfjorden	PA	3	18S	Svalbard-Bulk-6-3-EUK_S7_L001_R1_001.fastq.gz	Svalbard-Bulk-6-3-EUK_S7_L001_R2_001.fastq.gz	Svalbard-Bulk-6-3-EUK_clip
Beluga_Bulk-6	Bulk-6	NYA-47	2022-05-04 11:36:00	78.9327	11.9684	Seawater	Spring	Kongsfjorden	FL	0.2	18S	Svalbard-Bulk-6-0point2-EUK_S19_L001_R1_001.fastq.gz	Svalbard-Bulk-6-0point2-EUK_S19_L001_R2_001.fastq.gz	Svalbard-Bulk-6-0point2-EUK_clip
Beluga_Bulk-7	Bulk-7	NYA-53	2022-05-04 11:59:00	78.953	11.918	Seawater	Spring	Kongsfjorden	PA	3	18S	Svalbard-Bulk-7-3-EUK_S55_L001_R1_001.fastq.gz	Svalbard-Bulk-7-3-EUK_S55_L001_R2_001.fastq.gz	Svalbard-Bulk-7-3-EUK_clip
Beluga_Bulk-7	Bulk-7	NYA-55	2022-05-04 11:59:00	78.953	11.918	Seawater	Spring	Kongsfjorden	FL	0.2	18S	Svalbard-Bulk-7-0point2-EUK_S67_L001_R1_001.fastq.gz	Svalbard-Bulk-7-0point2-EUK_S67_L001_R2_001.fastq.gz	Svalbard-Bulk-7-0point2-EUK_clip
Beluga_Bulk-8	Bulk-8	NYA-61	2022-05-06 14:04:00	78.9222	12.1163	Seawater	Spring	Kongsfjorden	PA	3	18S	Svalbard-Bulk-8-3-EUK_S8_L001_R1_001.fastq.gz	Svalbard-Bulk-8-3-EUK_S8_L001_R2_001.fastq.gz	Svalbard-Bulk-8-3-EUK_clip
Beluga_Bulk-8	Bulk-8	NYA-63	2022-05-06 14:04:00	78.9222	12.1163	Seawater	Spring	Kongsfjorden	FL	0.2	18S	Svalbard-Bulk-8-0point2-EUK_S20_L001_R1_001.fastq.gz	Svalbard-Bulk-8-0point2-EUK_S20_L001_R2_001.fastq.gz	Svalbard-Bulk-8-0point2-EUK_clip
Beluga_Bulk-9	Bulk-9	NYA-69	2022-05-06 14:36:00	78.9347	12.1556	Seawater	Spring	Kongsfjorden	PA	3	18S	Svalbard-Bulk-9-3-EUK_S56_L001_R1_001.fastq.gz	Svalbard-Bulk-9-3-EUK_S56_L001_R2_001.fastq.gz	Svalbard-Bulk-9-3-EUK_clip
Beluga_Bulk-9	Bulk-9	NYA-71	2022-05-06 14:36:00	78.9347	12.1556	Seawater	Spring	Kongsfjorden	FL	0.2	18S	Svalbard-Bulk-9-0point2-EUK_S68_L001_R1_001.fastq.gz	Svalbard-Bulk-9-0point2-EUK_S68_L001_R2_001.fastq.gz	Svalbard-Bulk-9-0point2-EUK_clip
Beluga_Bulk-10	Bulk-10	NYA-77	2022-05-11 13:45:00	78.98	12.341	Seawater	Spring	Kongsfjorden	PA	3	18S	Svalbard-Bulk-10-3-EUK_S9_L001_R1_001.fastq.gz	Svalbard-Bulk-10-3-EUK_S9_L001_R2_001.fastq.gz	Svalbard-Bulk-10-3-EUK_clip
Beluga_Bulk-10	Bulk-10	NYA-79	2022-05-11 13:45:00	78.98	12.341	Seawater	Spring	Kongsfjorden	FL	0.2	18S	Svalbard-Bulk-10-0point2-EUK_S21_L001_R1_001.fastq.gz	Svalbard-Bulk-10-0point2-EUK_S21_L001_R2_001.fastq.gz	Svalbard-Bulk-10-0point2-EUK_clip
Beluga_Bulk-11	Bulk-11	NYA-85	2022-05-12 15:46:00	78.9001	12.3413	Seawater	Spring	Kongsfjorden	PA	3	18S	Svalbard-Bulk-11-3-EUK_S57_L001_R1_001.fastq.gz	Svalbard-Bulk-11-3-EUK_S57_L001_R2_001.fastq.gz	Svalbard-Bulk-11-3-EUK_clip
Beluga_Bulk-11	Bulk-11	NYA-87	2022-05-12 15:46:00	78.9001	12.3413	Seawater	Spring	Kongsfjorden	FL	0.2	18S	Svalbard-Bulk-11-0point2-EUK_S69_L001_R1_001.fastq.gz	Svalbard-Bulk-11-0point2-EUK_S69_L001_R2_001.fastq.gz	Svalbard-Bulk-11-0point2-EUK_clip
Beluga_Alge7	Alge7_25cyc	NYA-99	2022-05-04 11:59:00	78.953	11.918	Algae	Spring	Kongsfjorden	PA	3	18S	Svalbard-Alge7-3-25c-EUK_S60_L001_R1_001.fastq.gz	Svalbard-Alge7-3-25c-EUK_S60_L001_R2_001.fastq.gz	Svalbard-Alge7-3-25c-EUK_clip
Beluga_Alge7	Alge7_25cyc	NYA-100	2022-05-04 11:59:00	78.953	11.918	Algae	Spring	Kongsfjorden	FL	0.2	18S	Svalbard-Alge7-0point2-25c-EUK_S72_L001_R1_001.fastq.gz	Svalbard-Alge7-0point2-25c-EUK_S72_L001_R2_001.fastq.gz	Svalbard-Alge7-0point2-25c-EUK_clip
Beluga_Alge7	Alge7_35cyc	NYA-101	2022-05-04 11:59:00	78.953	11.918	Algae	Spring	Kongsfjorden	PA	3	18S	Svalbard-Alge7-3-35c-EUK_S82_L001_R1_001.fastq.gz	Svalbard-Alge7-3-35c-EUK_S82_L001_R2_001.fastq.gz	Svalbard-Alge7-3-35c-EUK_clip
Beluga_Alge7	Alge7_35cyc	NYA-102	2022-05-04 11:59:00	78.953	11.918	Algae	Spring	Kongsfjorden	FL	0.2	18S	Svalbard-Alge7-0point2-35c-EUK_S94_L001_R1_001.fastq.gz	Svalbard-Alge7-0point2-35c-EUK_S94_L001_R2_001.fastq.gz	Svalbard-Alge7-0point2-35c-EUK_clip
Beluga_SML-6	SML-6	NYA-49	2022-05-04 11:36:00	78.9327	11.9684	SML	Spring	Kongsfjorden	PA	3	18S	Svalbard-SML-6-3-EUK_S31_L001_R1_001.fastq.gz	Svalbard-SML-6-3-EUK_S31_L001_R2_001.fastq.gz	Svalbard-SML-6-3-EUK_clip
Beluga_SML-6	SML-6	NYA-51	2022-05-04 11:36:00	78.9327	11.9684	SML	Spring	Kongsfjorden	FL	0.2	18S	Svalbard-SML-6-0point2-EUK_S43_L001_R1_001.fastq.gz	Svalbard-SML-6-0point2-EUK_S43_L001_R2_001.fastq.gz	Svalbard-SML-6-0point2-EUK_clip
Beluga_SML-7	SML-7	NYA-57	2022-05-04 11:59:00	78.953	11.918	SML	Spring	Kongsfjorden	PA	3	18S	Svalbard-SML-7-3-EUK_S79_L001_R1_001.fastq.gz	Svalbard-SML-7-3-EUK_S79_L001_R2_001.fastq.gz	Svalbard-SML-7-3-EUK_clip
Beluga_SML-7	SML-7	NYA-59	2022-05-04 11:59:00	78.953	11.918	SML	Spring	Kongsfjorden	FL	0.2	18S	Svalbard-SML-7-0point2-EUK_S91_L001_R1_001.fastq.gz	Svalbard-SML-7-0point2-EUK_S91_L001_R2_001.fastq.gz	Svalbard-SML-7-0point2-EUK_clip
Beluga_SML-8	SML-8	NYA-65	2022-05-06 14:04:00	78.9222	12.1163	SML	Spring	Kongsfjorden	PA	3	18S	Svalbard-SML-8-3-EUK_S32_L001_R1_001.fastq.gz	Svalbard-SML-8-3-EUK_S32_L001_R2_001.fastq.gz	Svalbard-SML-8-3-EUK_clip
Beluga_SML-8	SML-8	NYA-67	2022-05-06 14:04:00	78.9222	12.1163	SML	Spring	Kongsfjorden	FL	0.2	18S	Svalbard-SML-8-0point2-EUK_S44_L001_R1_001.fastq.gz	Svalbard-SML-8-0point2-EUK_S44_L001_R2_001.fastq.gz	Svalbard-SML-8-0point2-EUK_clip
Beluga_SML-9	SML-9	NYA-73	2022-05-06 14:36:00	78.9347	12.1556	SML	Spring	Kongsfjorden	PA	3	18S	Svalbard-SML-9-3-EUK_S80_L001_R1_001.fastq.gz	Svalbard-SML-9-3-EUK_S80_L001_R2_001.fastq.gz	Svalbard-SML-9-3-EUK_clip
Beluga_SML-9	SML-9	NYA-75	2022-05-06 14:36:00	78.9347	12.1556	SML	Spring	Kongsfjorden	FL	0.2	18S	Svalbard-SML-9-0point2-EUK_S92_L001_R1_001.fastq.gz	Svalbard-SML-9-0point2-EUK_S92_L001_R2_001.fastq.gz	Svalbard-SML-9-0point2-EUK_clip
Beluga_SML-10	SML-10	NYA-81	2022-05-11 13:45:00	78.98	12.341	SML	Spring	Kongsfjorden	PA	3	18S	Svalbard-SML-10-3-EUK_S33_L001_R1_001.fastq.gz	Svalbard-SML-10-3-EUK_S33_L001_R2_001.fastq.gz	Svalbard-SML-10-3-EUK_clip
Beluga_SML-10	SML-10	NYA-83	2022-05-11 13:45:00	78.98	12.341	SML	Spring	Kongsfjorden	FL	0.2	18S	Svalbard-SML-10-0point2-EUK_S45_L001_R1_001.fastq.gz	Svalbard-SML-10-0point2-EUK_S45_L001_R2_001.fastq.gz	Svalbard-SML-10-0point2-EUK_clip
Beluga_SML-11	SML-11	NYA-89	2022-05-12 15:46:00	78.9001	12.3413	SML	Spring	Kongsfjorden	PA	3	18S	Svalbard-SML-11-3-EUK_S81_L001_R1_001.fastq.gz	Svalbard-SML-11-3-EUK_S81_L001_R2_001.fastq.gz	Svalbard-SML-11-3-EUK_clip
Beluga_SML-11	SML-11	NYA-91	2022-05-12 15:46:00	78.9001	12.3413	SML	Spring	Kongsfjorden	FL	0.2	18S	Svalbard-SML-11-0point2-EUK_S93_L001_R1_001.fastq.gz	Svalbard-SML-11-0point2-EUK_S93_L001_R2_001.fastq.gz	Svalbard-SML-11-0point2-EUK_clip
Beluga_Snow-1	Snow-1	NYA-104	2022-05-08 13:30:00	78.921	11.923	Snow	Spring	Kongsfjorden	PA	3	18S	Svalbard-Snow-1-3-35c-EUK_S11_L001_R1_001.fastq.gz	Svalbard-Snow-1-3-35c-EUK_S11_L001_R2_001.fastq.gz	Svalbard-Snow-1-3-35c-EUK_clip
Beluga_Snow-1	Snow-1	NYA-106	2022-05-08 13:30:00	78.921	11.923	Snow	Spring	Kongsfjorden	FL	0.2	18S	Svalbard-Snow-1-0point2-35c-EUK_S23_L001_R1_001.fastq.gz	Svalbard-Snow-1-0point2-35c-EUK_S23_L001_R2_001.fastq.gz	Svalbard-Snow-1-0point2-35c-EUK_clip
Beluga_Snow-2	Snow-2	NYA-108	2022-05-10 16:00:00	78.9176	11.8942	Snow	Spring	Kongsfjorden	PA	3	18S	Svalbard-Snow-2-3-35c-EUK_S35_L001_R1_001.fastq.gz	Svalbard-Snow-2-3-35c-EUK_S35_L001_R2_001.fastq.gz	Svalbard-Snow-2-3-35c-EUK_clip
Beluga_Snow-2	Snow-2	NYA-110	2022-05-10 16:00:00	78.9176	11.8942	Snow	Spring	Kongsfjorden	FL	0.2	18S	Svalbard-Snow-2-0point2-35c-EUK_S47_L001_R1_001.fastq.gz	Svalbard-Snow-2-0point2-35c-EUK_S47_L001_R2_001.fastq.gz	Svalbard-Snow-2-0point2-35c-EUK_clip
Beluga_Snow-3	Snow-3	NYA-112	2022-05-13 09:30:00	78.9176	11.8942	Snow	Spring	Kongsfjorden	PA	3	18S	Svalbard-Snow-3-3-35c-EUK_S59_L001_R1_001.fastq.gz	Svalbard-Snow-3-3-35c-EUK_S59_L001_R2_001.fastq.gz	Svalbard-Snow-3-3-35c-EUK_clip
Beluga_Snow-3	Snow-3	NYA-114	2022-05-13 09:30:00	78.9176	11.8942	Snow	Spring	Kongsfjorden	FL	0.2	18S	Svalbard-Snow-3-0point2-35c-EUK_S71_L001_R1_001.fastq.gz	Svalbard-Snow-3-0point2-35c-EUK_S71_L001_R2_001.fastq.gz	Svalbard-Snow-3-0point2-35c-EUK_clip

### Sheet: metaFRAM
sample_title	AWI_id	date	lat	lon	type	site	fraction	poreSize	locus_tag	clip_id	read_fwd	read_rev
RAS_F4_06_2122_1	06_2021_F4_1	2021-06-18	79.0118	6.96342	Seawater	WSC	FL	0.2	16S	RAS13380-1-Probe1-bact_clip	RAS13380-1-Probe1-bact_S1_L001_R1_001.fastq.gz	RAS13380-1-Probe1-bact_S1_L001_R2_001.fastq.gz
RAS_F4_07_2122_1	07_2021_F4_1	2021-07-04	79.0118	6.96342	Seawater	WSC	FL	0.2	16S	RAS13380-1-Probe2-bact_clip	RAS13380-1-Probe2-bact_S13_L001_R1_001.fastq.gz	RAS13380-1-Probe2-bact_S13_L001_R2_001.fastq.gz
RAS_F4_07_2122_2	07_2021_F4_2	2021-07-16	79.0118	6.96342	Seawater	WSC	FL	0.2	16S	RAS13380-1-Probe3-bact_clip	RAS13380-1-Probe3-bact_S25_L001_R1_001.fastq.gz	RAS13380-1-Probe3-bact_S25_L001_R2_001.fastq.gz
RAS_F4_08_2122_1	08_2021_F4_1	2021-08-05	79.0118	6.96342	Seawater	WSC	FL	0.2	16S	RAS13380-1-Probe4-bact_clip	RAS13380-1-Probe4-bact_S37_L001_R1_001.fastq.gz	RAS13380-1-Probe4-bact_S37_L001_R2_001.fastq.gz
RAS_F4_08_2122_2	08_2021_F4_2	2021-08-21	79.0118	6.96342	Seawater	WSC	FL	0.2	16S	RAS13380-1-Probe5-bact_clip	RAS13380-1-Probe5-bact_S49_L001_R1_001.fastq.gz	RAS13380-1-Probe5-bact_S49_L001_R2_001.fastq.gz
RAS_F4_09_2122_1	09_2021_F4_1	2021-09-06	79.0118	6.96342	Seawater	WSC	FL	0.2	16S	RAS13380-1-Probe6-bact_clip	RAS13380-1-Probe6-bact_S61_L001_R1_001.fastq.gz	RAS13380-1-Probe6-bact_S61_L001_R2_001.fastq.gz
RAS_F4_09_2122_2	09_2021_F4_2	2021-09-22	79.0118	6.96342	Seawater	WSC	FL	0.2	16S	RAS13380-1-Probe7-bact_clip	RAS13380-1-Probe7-bact_S73_L001_R1_001.fastq.gz	RAS13380-1-Probe7-bact_S73_L001_R2_001.fastq.gz
RAS_F4_10_2122_1	10_2021_F4_1	2021-10-08	79.0118	6.96342	Seawater	WSC	FL	0.2	16S	RAS13380-1-Probe8-bact_clip	RAS13380-1-Probe8-bact_S85_L001_R1_001.fastq.gz	RAS13380-1-Probe8-bact_S85_L001_R2_001.fastq.gz
RAS_F4_11_2122_1	11_2021_F4_1	2021-10-24	79.0118	6.96342	Seawater	WSC	FL	0.2	16S	RAS13380-1-Probe9-bact_clip	RAS13380-1-Probe9-bact_S2_L001_R1_001.fastq.gz	RAS13380-1-Probe9-bact_S2_L001_R2_001.fastq.gz
RAS_F4_11_2122_2	11_2021_F4_2	2021-11-09	79.0118	6.96342	Seawater	WSC	FL	0.2	16S	RAS13380-1-Probe10-bact_clip	RAS13380-1-Probe10-bact_S14_L001_R1_001.fastq.gz	RAS13380-1-Probe10-bact_S14_L001_R2_001.fastq.gz
RAS_F4_12_2122_1	12_2021_F4_1	2021-11-25	79.0118	6.96342	Seawater	WSC	FL	0.2	16S	RAS13380-1-Probe11-bact_clip	RAS13380-1-Probe11-bact_S26_L001_R1_001.fastq.gz	RAS13380-1-Probe11-bact_S26_L001_R2_001.fastq.gz
RAS_F4_12_2122_2	12_2021_F4_2	2021-12-11	79.0118	6.96342	Seawater	WSC	FL	0.2	16S	RAS13380-1-Probe12-bact_clip	RAS13380-1-Probe12-bact_S38_L001_R1_001.fastq.gz	RAS13380-1-Probe12-bact_S38_L001_R2_001.fastq.gz
RAS_F4_01_2122_1	01_2022_F4_1	2021-12-27	79.0118	6.96342	Seawater	WSC	FL	0.2	16S	RAS13380-1-Probe13-bact_clip	RAS13380-1-Probe13-bact_S50_L001_R1_001.fastq.gz	RAS13380-1-Probe13-bact_S50_L001_R2_001.fastq.gz
RAS_F4_01_2122_2	01_2022_F4_2	2022-01-12	79.0118	6.96342	Seawater	WSC	FL	0.2	16S	RAS13380-1-Probe14-bact_clip	RAS13380-1-Probe14-bact_S62_L001_R1_001.fastq.gz	RAS13380-1-Probe14-bact_S62_L001_R2_001.fastq.gz
RAS_F4_02_2122_1	02_2022_F4_1	2022-01-28	79.0118	6.96342	Seawater	WSC	FL	0.2	16S	RAS13380-1-Probe15-bact_clip	RAS13380-1-Probe15-bact_S74_L001_R1_001.fastq.gz	RAS13380-1-Probe15-bact_S74_L001_R2_001.fastq.gz
RAS_F4_02_2122_2	02_2022_F4_2	2022-02-13	79.0118	6.96342	Seawater	WSC	FL	0.2	16S	RAS13380-1-Probe16-bact_clip	RAS13380-1-Probe16-bact_S86_L001_R1_001.fastq.gz	RAS13380-1-Probe16-bact_S86_L001_R2_001.fastq.gz
RAS_F4_03_2122_1	03_2022_F4_1	2022-03-01	79.0118	6.96342	Seawater	WSC	FL	0.2	16S	RAS13380-1-Probe17-bact_clip	RAS13380-1-Probe17-bact_S3_L001_R1_001.fastq.gz	RAS13380-1-Probe17-bact_S3_L001_R2_001.fastq.gz
RAS_F4_03_2122_2	03_2022_F4_2	2022-03-17	79.0118	6.96342	Seawater	WSC	FL	0.2	16S	RAS13380-1-Probe18-bact_clip	RAS13380-1-Probe18-bact_S15_L001_R1_001.fastq.gz	RAS13380-1-Probe18-bact_S15_L001_R2_001.fastq.gz
RAS_F4_04_2122_1	04_2022_F4_1	2022-04-02	79.0118	6.96342	Seawater	WSC	FL	0.2	16S	RAS13380-1-Probe19-bact_clip	RAS13380-1-Probe19-bact_S27_L001_R1_001.fastq.gz	RAS13380-1-Probe19-bact_S27_L001_R2_001.fastq.gz
RAS_F4_04_2122_2	04_2022_F4_2	2022-04-18	79.0118	6.96342	Seawater	WSC	FL	0.2	16S	RAS13380-1-Probe20-bact_clip	RAS13380-1-Probe20-bact_S39_L001_R1_001.fastq.gz	RAS13380-1-Probe20-bact_S39_L001_R2_001.fastq.gz
RAS_F4_05_2122_1	05_2022_F4_1	2022-05-04	79.0118	6.96342	Seawater	WSC	FL	0.2	16S	RAS13380-1-Probe21-bact_clip	RAS13380-1-Probe21-bact_S51_L001_R1_001.fastq.gz	RAS13380-1-Probe21-bact_S51_L001_R2_001.fastq.gz
RAS_F4_05_2122_2	05_2022_F4_2	2022-05-20	79.0118	6.96342	Seawater	WSC	FL	0.2	16S	RAS13380-1-Probe22-bact_clip	RAS13380-1-Probe22-bact_S63_L001_R1_001.fastq.gz	RAS13380-1-Probe22-bact_S63_L001_R2_001.fastq.gz
RAS_F4_06_2122_2	06_2022_F4_1	2022-06-05	79.0118	6.96342	Seawater	WSC	FL	0.2	16S	RAS13380-1-Probe23-bact_clip	RAS13380-1-Probe23-bact_S75_L001_R1_001.fastq.gz	RAS13380-1-Probe23-bact_S75_L001_R2_001.fastq.gz
RAS_F4_06_2122_3	06_2022_F4_2	2022-06-21	79.0118	6.96342	Seawater	WSC	FL	0.2	16S	RAS13380-1-Probe24-bact_clip	RAS13380-1-Probe24-bact_S87_L001_R1_001.fastq.gz	RAS13380-1-Probe24-bact_S87_L001_R2_001.fastq.gz
RAS_EGC_06_2122_1	06_2021_EGC_1	2021-06-26	78.9879	-5.3598	Seawater	EGC	FL	0.2	16S	RAS13464-1-Probe1-bact_clip	RAS13464-1-Probe1-bact_S7_L001_R1_001.fastq.gz	RAS13464-1-Probe1-bact_S7_L001_R2_001.fastq.gz
RAS_EGC_07_2122_1	07_2021_EGC_1	2021-07-12	78.9879	-5.3598	Seawater	EGC	FL	0.2	16S	RAS13464-1-Probe2-bact_clip	RAS13464-1-Probe2-bact_S19_L001_R1_001.fastq.gz	RAS13464-1-Probe2-bact_S19_L001_R2_001.fastq.gz
RAS_EGC_07_2122_2	07_2021_EGC_2	2021-07-28	78.9879	-5.3598	Seawater	EGC	FL	0.2	16S	RAS13464-1-Probe3-bact_clip	RAS13464-1-Probe3-bact_S31_L001_R1_001.fastq.gz	RAS13464-1-Probe3-bact_S31_L001_R2_001.fastq.gz
RAS_EGC_08_2122_1	08_2021_EGC_1	2021-08-13	78.9879	-5.3598	Seawater	EGC	FL	0.2	16S	RAS13464-1-Probe4-bact_clip	RAS13464-1-Probe4-bact_S43_L001_R1_001.fastq.gz	RAS13464-1-Probe4-bact_S43_L001_R2_001.fastq.gz
RAS_EGC_08_2122_2	08_2021_EGC_2	2021-08-29	78.9879	-5.3598	Seawater	EGC	FL	0.2	16S	RAS13464-1-Probe5-bact_clip	RAS13464-1-Probe5-bact_S55_L001_R1_001.fastq.gz	RAS13464-1-Probe5-bact_S55_L001_R2_001.fastq.gz
RAS_EGC_09_2122_1	09_2021_EGC_1	2021-09-14	78.9879	-5.3598	Seawater	EGC	FL	0.2	16S	RAS13464-1-Probe6-bact_clip	RAS13464-1-Probe6-bact_S67_L001_R1_001.fastq.gz	RAS13464-1-Probe6-bact_S67_L001_R2_001.fastq.gz
RAS_EGC_09_2122_2	09_2021_EGC_2	2021-09-30	78.9879	-5.3598	Seawater	EGC	FL	0.2	16S	RAS13464-1-Probe7-bact_clip	RAS13464-1-Probe7-bact_S79_L001_R1_001.fastq.gz	RAS13464-1-Probe7-bact_S79_L001_R2_001.fastq.gz
RAS_EGC_10_2122_1	10_2021_EGC_1	2021-10-16	78.9879	-5.3598	Seawater	EGC	FL	0.2	16S	RAS13464-1-Probe8-bact_clip	RAS13464-1-Probe8-bact_S91_L001_R1_001.fastq.gz	RAS13464-1-Probe8-bact_S91_L001_R2_001.fastq.gz
RAS_EGC_11_2122_1	11_2021_EGC_1	2021-11-01	78.9879	-5.3598	Seawater	EGC	FL	0.2	16S	RAS13464-1-Probe9-bact_clip	RAS13464-1-Probe9-bact_S8_L001_R1_001.fastq.gz	RAS13464-1-Probe9-bact_S8_L001_R2_001.fastq.gz
RAS_EGC_11_2122_2	11_2021_EGC_2	2021-11-17	78.9879	-5.3598	Seawater	EGC	FL	0.2	16S	RAS13464-1-Probe10-bact_clip	RAS13464-1-Probe10-bact_S20_L001_R1_001.fastq.gz	RAS13464-1-Probe10-bact_S20_L001_R2_001.fastq.gz
RAS_EGC_12_2122_1	12_2021_EGC_1	2021-12-03	78.9879	-5.3598	Seawater	EGC	FL	0.2	16S	RAS13464-1-Probe11-bact_clip	RAS13464-1-Probe11-bact_S32_L001_R1_001.fastq.gz	RAS13464-1-Probe11-bact_S32_L001_R2_001.fastq.gz
RAS_EGC_12_2122_2	12_2021_EGC_2	2021-12-15	78.9879	-5.3598	Seawater	EGC	FL	0.2	16S	RAS13464-1-Probe12-bact_clip	RAS13464-1-Probe12-bact_S44_L001_R1_001.fastq.gz	RAS13464-1-Probe12-bact_S44_L001_R2_001.fastq.gz
RAS_EGC_01_2122_1	01_2022_EGC_1	2022-01-08	78.9879	-5.3598	Seawater	EGC	FL	0.2	16S	RAS13464-1-Probe13-bact_clip	RAS13464-1-Probe13-bact_S56_L001_R1_001.fastq.gz	RAS13464-1-Probe13-bact_S56_L001_R2_001.fastq.gz
RAS_EGC_01_2122_2	01_2022_EGC_2	2022-01-20	78.9879	-5.3598	Seawater	EGC	FL	0.2	16S	RAS13464-1-Probe14-bact_clip	RAS13464-1-Probe14-bact_S68_L001_R1_001.fastq.gz	RAS13464-1-Probe14-bact_S68_L001_R2_001.fastq.gz
RAS_EGC_02_2122_1	02_2022_EGC_1	2022-02-05	78.9879	-5.3598	Seawater	EGC	FL	0.2	16S	RAS13464-1-Probe15-bact_clip	RAS13464-1-Probe15-bact_S80_L001_R1_001.fastq.gz	RAS13464-1-Probe15-bact_S80_L001_R2_001.fastq.gz
RAS_EGC_02_2122_2	02_2022_EGC_2	2022-02-21	78.9879	-5.3598	Seawater	EGC	FL	0.2	16S	RAS13464-1-Probe16-bact_clip	RAS13464-1-Probe16-bact_S92_L001_R1_001.fastq.gz	RAS13464-1-Probe16-bact_S92_L001_R2_001.fastq.gz
RAS_EGC_03_2122_1	03_2022_EGC_1	2022-03-09	78.9879	-5.3598	Seawater	EGC	FL	0.2	16S	RAS13464-1-Probe17-bact_clip	RAS13464-1-Probe17-bact_S9_L001_R1_001.fastq.gz	RAS13464-1-Probe17-bact_S9_L001_R2_001.fastq.gz
RAS_EGC_03_2122_2	03_2022_EGC_2	2022-03-25	78.9879	-5.3598	Seawater	EGC	FL	0.2	16S	RAS13464-1-Probe18-bact_clip	RAS13464-1-Probe18-bact_S21_L001_R1_001.fastq.gz	RAS13464-1-Probe18-bact_S21_L001_R2_001.fastq.gz
RAS_EGC_04_2122_1	04_2022_EGC_1	2022-04-14	78.9879	-5.3598	Seawater	EGC	FL	0.2	16S	RAS13464-1-Probe19-bact_clip	RAS13464-1-Probe19-bact_S33_L001_R1_001.fastq.gz	RAS13464-1-Probe19-bact_S33_L001_R2_001.fastq.gz
RAS_EGC_04_2122_2	04_2022_EGC_2	2022-04-26	78.9879	-5.3598	Seawater	EGC	FL	0.2	16S	RAS13464-1-Probe20-bact_clip	RAS13464-1-Probe20-bact_S45_L001_R1_001.fastq.gz	RAS13464-1-Probe20-bact_S45_L001_R2_001.fastq.gz
RAS_EGC_05_2122_1	05_2022_EGC_1	2022-05-12	78.9879	-5.3598	Seawater	EGC	FL	0.2	16S	RAS13464-1-Probe21-bact_clip	RAS13464-1-Probe21-bact_S57_L001_R1_001.fastq.gz	RAS13464-1-Probe21-bact_S57_L001_R2_001.fastq.gz
RAS_EGC_05_2122_2	05_2022_EGC_2	2022-05-28	78.9879	-5.3598	Seawater	EGC	FL	0.2	16S	RAS13464-1-Probe22-bact_clip	RAS13464-1-Probe22-bact_S69_L001_R1_001.fastq.gz	RAS13464-1-Probe22-bact_S69_L001_R2_001.fastq.gz
RAS_EGC_06_2122_2	06_2022_EGC_1	2022-06-09	78.9879	-5.3598	Seawater	EGC	FL	0.2	16S	RAS13464-1-Probe23-bact_clip	RAS13464-1-Probe23-bact_S81_L001_R1_001.fastq.gz	RAS13464-1-Probe23-bact_S81_L001_R2_001.fastq.gz
RAS_EGC_06_2122_3	06_2022_EGC_2	2022-06-29	78.9879	-5.3598	Seawater	EGC	FL	0.2	16S	RAS13464-1-Probe24-bact_clip	RAS13464-1-Probe24-bact_S93_L001_R1_001.fastq.gz	RAS13464-1-Probe24-bact_S93_L001_R2_001.fastq.gz
